# Oomycete communities in lowland tropical forest soils vary in abundance and are composed of saprophytes and pathogens of seeds and seedlings of multiple plant species

**DOI:** 10.1101/2024.02.25.580666

**Authors:** K.D. Broders, H.D. Capador-Barreto, G. Iriarte, S. J. Wright, H. Espinosa, M. Baur, M.A. Lemus-Peralta, E. Rojas, E.R. Spear

## Abstract

**Premise:** The soils in lowland tropics are teeming with microbial life which can impact plant community structure and diversity through plant-soil feedbacks. While bacteria and fungi have been the focus of most studies in the tropics, the oomycetes may have an outsized effect on seed and seedling health and survival, given their affinity for environments with increased precipitation and temperature.

**Methods:** We assessed the diversity and pathogenicity of oomycete species present in a lowland tropical forest in Panama. We used both a culture dependent leaf-baiting assay and culture independent soil DNA metabarcoding methods to quantify zoospore abundance and species diversity. A subset of the isolates from the baiting assay were used to evaluate pathogenicity and aggressiveness on seedlings of three tree species.

**Key results:** Oomycetes are ubiquitous and common members of the soil microbial community in lowland tropical forests and zoospore abundance was far greater compared to similar studies from temperate and mediterranean forests. We also observed variation in oomycete species ability to infect host plants. Species of *Pythium* were more aggressive, while species of *Phytopythium* caused less disease but were more diverse and commonly isolated from the soil. Finally, we found that individual hosts accumulate a distinct oomycete community and was the only factor that had an effect community structure.

**Conclusions:** Collectively, these finding demonstrate that oomycetes are ubiquitous, host-generalist pathogens and saprophytes, that have the potential to impact seed and seedling survival in lowland tropical forests
