## Supplemental Table 2 for "Oomycete communities in lowland tropical forest soils vary in abundance and are composed of saprophytes and pathogens of seeds and seedlings of multiple plant species"

### Sheet: Sheet1
Supplemental Table 1. List of oomycete strains identified during this study with their cooresponding NCBI accession numbers for internal transcribed spacer (ITS) region of the ribosomal DNA and the cytochrome oxidase I (COI) region of mitochondrial DNA sequence data
		ITS	COI
O11	PVC sp. 6	OR659745	OR661976
O117	PVC sp. 5	OR659774	OR661964
O118	PVC sp. 14	OR659775	OR661957
O119	PVC sp. 1	OR659776
O120	PVC sp. 6	OR659777	OR661989
O127	PVC sp. 1	OR659778	OR661930
O128	PVC sp. 1	OR659779	OR661954
O129	PVC sp. 1	OR659780	OR661931
O13	PVC sp. 6	OR659746
O142	PVC sp. 13	OR659781	OR661917
O143	PVC sp. 12	OR659782	OR661990
O144	PVC sp. 6	OR659783	OR661991
O15	PVC sp. 5	OR659747
O150	PVC sp. 6	OR659784	OR661979
O151	PVC sp. 6	OR659785	OR661980
O152	PVC sp. 6	OR659786	OR661992
O153	PVC sp. 6	OR659787	OR661993
O156	PVC sp. 3	OR659788	OR661969
O165	PVC sp. 3	OR659789
O166	PVC sp. 1	OR659790	OR661932
O167	PVC sp. 3	OR659791	OR661970
O177	PVC sp. 5	OR659792	OR661965
O178	PVC sp. 6	OR659793	OR661994
O181	PVC sp. 1	OR659794
O186	PVC sp. 6	OR659795	OR661981
O187	PVC sp. 6	OR659796	OR661983
O188	PVC sp. 6	OR659797
O189	PVC sp. 6	OR659798	OR661982
O196	PVC sp. 12	OR659799	OR661919
O197	PVC sp. 5	OR659800	OR661924
O198	PVC sp. 5	OR659801	OR661963
O199	PVC sp. 5	OR659802	OR661960
O2	PVC sp. 6	OR659743	OR661977
O20	PVC sp. 6	OR659748
O200	PVC sp. 7	OR659803	OR661916
O201	PVC sp. 8	OR659804	OR661933
O216	PVC sp. 1	OR659805	OR661934
O218	PVC sp. 1	OR659806	OR661927
O219	PVC sp. 3	OR659807	OR661971
O220	PVC sp. 1	OR659808	OR661935
O24	PVC sp. 12	OR659749	OR661918
O25	PVC sp. 12	OR659750
O26	PVC sp. 6	OR659751	OR661984
O261	PVC sp. 1	OR659809	OR661936
O262	PVC sp. 1	OR659810	OR661937
O263	PVC sp. 1	OR659811	OR661938
O265	PVC sp. 1	OR659812	OR661939
O266	PVC sp. 1	OR659813	OR661940
O269	PVC sp. 1	OR659814	OR661941
O270	Phytopythium sp. nov	OR659815
O271	PVC sp. 1	OR659816	OR661942
O272	Pythium takayamanum	OR659817	OR662041
O28	PVC sp. 6	OR659752	OR661986
O285	PVC sp. 5	OR659818	OR661961
O288	PVC sp. 10	OR659819	OR661926
O303	PVC sp. 9	OR659820	OR661956
O31	PVC sp. 6	OR659753	OR661978
O327	PVC sp. 1	OR659821	OR661943
O336	PVC sp. 11	OR659822	OR661920
O338	Phytopythium chaemahyphon	OR659823
O347	PVC sp. 1	OR659824	OR661944
O35	PVC sp. 6	OR659754
O361	Pythium splendens	OR659825	OR662046
O37	PVC sp. 6	OR659755	OR661975
O377	PVC sp. 6	OR659826	OR661995
O381	PVC sp. 6	OR659827	OR661996
O399	PVC sp. 1	OR659828
O41	PVC sp. 7	OR659756	OR661915
O412	PVC sp. 6	OR659829	OR661997
O44	PVC sp. 5	OR659757
O441	PVC sp. 3	OR659830	OR661955
O448	PVC sp. 3	OR659831	OR661925
O456	PVC sp. 1	OR659832	OR661945
O461	PVC sp. 3	OR659833	OR661972
O466	PVC sp. 11	OR659834	OR661921
O479	PVC sp. 11	OR659835	OR661922
O48	PVC sp. 5	OR659758	OR661958
O484	PVC sp. 5	OR659836	OR661914
O488	Phytophthora castaneae	OR659837	OR662029
O489	Phytophthora castaneae	OR659838	OR662023
O490	Phytophthora castaneae	OR659839	OR662022
O492	PVC sp. 1	OR659840	OR661946
O493	PVC sp. 1	OR659841	OR661923
O494	Phytophthora panamensis	OR659842	OR662008
O495	Pythium sp. 1	OR659843	OR662034
O496	PVC sp. 1	OR659844	OR661949
O497	Phytophthora castaneae	OR659845	OR662024
O498	Phytophthora castaneae	OR659846	OR662019
O499	PVC sp. 1	OR659847	OR661929
O50	PVC sp. 5	OR659759	OR661962
O500	PVC sp. 1	OR659848	OR661951
O501	Phytophthora panamensis	OR659849	OR662009
O502	PVC sp. 1	OR659850	OR661928
O503	Phytophthora panamensis	OR659851	OR662010
O504	Pythium sp. 1	OR659852	OR662036
O505	PVC sp. 1	OR659853	OR661947
O506	Phytophthora castaneae	OR659854	OR662018
O507	Phytophthora castaneae	OR659855	OR662017
O508	PVC sp. 4	OR659856	OR661966
O509	Phytophthora castaneae	OR659857	OR662016
O51	PVC sp. 5	OR659760	OR661959
O510	PVC sp. 2	OR659858	OR661912
O511	Phytophthora castaneae	OR659859	OR662030
O512	Phytophthora castaneae	OR659860	OR662015
O513	Phytophthora panamensis	OR659861	OR662011
O514	PVC sp. 1	OR659862	OR661948
O515	Pythium sp. 1	OR659863	OR662035
O516	PVC sp. 1	OR659864	OR661950
O520	Phytophthora panamensis	OR659865	OR662007
O521	Phytophthora castaneae	OR659866	OR662025
O522	PVC sp. 1	OR659867	OR661952
O524	Phytophthora panamensis	OR659868	OR662012
O525	Phytophthora panamensis	OR659869	OR662013
O526	Phytophthora panamensis	OR659870	OR662014
O527	Phytophthora panamensis	OR659871	OR662006
O528	Pythium sp. 1	OR659872	OR662037
O533	Pythium sp. 1	OR659873	OR662038
O536	Pythium nodosum	OR659874	OR662039
O537	Pythium nodosum	OR659875	OR662040
O538	PVC sp. 2	OR659876	OR661913
O539	PVC sp. 4	OR659877	OR661967
O54	Pythium splendens	OR659761
O540	PVC sp. 4	OR659878	OR661968
O541	Phytophthora castaneae	OR659879	OR662020
O543	Pythium deliense	OR659880	OR662001
O544	Pythium deliense	OR659881	OR662000
O545	Pythium deliense	OR659882	OR662002
O546	Pythium deliense	OR659883	OR662004
O547	Pythium deliense	OR659884	OR662005
O548	Pythium deliense	OR659885	OR662003
O549	PVC sp. 1	OR659886	OR661953
O550	PVC sp. 6	OR659887	OR661998
O551	PVC sp. 6	OR659888	OR661985
O553	PVC sp. 6	OR659889	OR661999
O555	Phytophthora castaneae	OR659890	OR662026
O556	Phytophthora castaneae	OR659891	OR662027
O557	Phytophthora castaneae	OR659892	OR662028
O560	Phytophthora heveae	OR659893	OR662031
O561	Phytophthora heveae	OR659894	OR662033
O564	Phytophthora castaneae	OR659895	OR662021
O567	Phytophthora heveae	OR659896	OR662032
O58	Pythium splendens	OR659762
O62	Pythium splendens	OR659763
O69	Pythium splendens	OR659764	OR662045
O71	Pythium splendens	OR659765
O73	Pythium splendens	OR659766
O77	Pythium splendens	OR659767
O8	PVC sp. 6	OR659744	OR661973
O85	Pythium splendens	OR659768	OR662042
O87	Pythium splendens	OR659769	OR662044
O90	Pythium splendens	OR659770	OR662043
O95	PVC sp. 6	OR659771	OR661974
O96	PVC sp. 6	OR659772	OR661987
O97	PVC sp. 6	OR659773	OR661988
