## Supplemental Table 1 for "Oomycete communities in lowland tropical forest soils vary in abundance and are composed of saprophytes and pathogens of seeds and seedlings of multiple plant species"

### Sheet: BCI Gigante 6 2019
Suppl. Table 1. Oomycete isolates recovered from soil in a lowland troipcal forest in Panama. Isolates were recovered using a leaf baiting method.
Isolate #	NRRLa	Species	Location	Site	Host in proximity	Soil typeb
O2		PVC sp. 6	BCI	PF04	Anacardium excelsum	Lake, Andesite, Pale swelling clay
O8		PVC sp. 6	BCI	PF04	Anacardium excelsum	Lake, Andesite, Pale swelling clay
O11		PVC sp. 6	BCI	PF04	Anacardium excelsum	Lake, Andesite, Pale swelling clay
O13		PVC sp. 6	BCI	PF04	Anacardium excelsum	Lake, Andesite, Pale swelling clay
O15	64414	PVC sp. 5	BCI	PF10	Cercopia sp.	Wetmore, Caimito marine, Shallow stony fine loam
O20		PVC sp. 6	BCI	PF10	Cercopia sp.	Wetmore, Caimito marine, Shallow stony fine loam
O24	64402	PVC sp. 12	BCI	PF14	Jacaronda copaia	Lutz, Caimito marine, Mottled heavy clay
O25		PVC sp. 12	BCI	PF01/50HaN	Dipteryx oleifera	Ava, Andesite, Red light clay
O26		PVC sp. 6	BCI	PF01/50HaN	Dipteryx oleifera	Ava, Andesite, Red light clay
O28		PVC sp. 6	BCI	PF01/50HaN	Dipteryx oleifera	Ava, Andesite, Red light clay
O31		PVC sp. 6	BCI	PR06	Anacardium excelsum	Lake, Andesite, Pale swelling clay
O35		PVC sp. 6	BCI	PR06	Anacardium excelsum	Lake, Andesite, Pale swelling clay
O37		PVC sp. 6	BCI	PR06	Anacardium excelsum	Lake, Andesite, Pale swelling clay
O41	64397	PVC sp. 7	BCI	PR15	Cercopia sp.	Lake, Andesite, Pale swelling clay
O44		PVC sp. 5	BCI	PR15	Cercopia sp.	Lake, Andesite, Pale swelling clay
O48		PVC sp. 5	BCI	PR15	Cercopia sp.	Lake, Andesite, Pale swelling clay
O50		PVC sp. 5	BCI	PR15	Cercopia sp.	Lake, Andesite, Pale swelling clay
O51		PVC sp. 5	BCI	PR15	Cercopia sp.	Lake, Andesite, Pale swelling clay
O54		Pythium splendens	BCI	PF04	Anacardium excelsum	Lake, Andesite, Pale swelling clay
O58	64404	Pythium splendens	BCI	PF04	Anacardium excelsum	Lake, Andesite, Pale swelling clay
O62		Pythium splendens	BCI	PF04	Anacardium excelsum	Lake, Andesite, Pale swelling clay
O69		Pythium splendens	BCI	SWELTR-1	Tetragastris panamensis	Inceptisol rich in clay
O71	64403	Pythium splendens	BCI	SWELTR-1	Tetragastris panamensis	Inceptisol rich in clay
O73		Pythium splendens	BCI	PF14	Jacaronda copaia	Lutz, Caimito marine, Mottled heavy clay
O77		Pythium splendens	BCI	PF01/50HaN	Dipteryx oleifera	Ava, Andesite, Red light clay
O85	64405	Pythium splendens	BCI	PF01/50HaN	Dipteryx oleifera	Ava, Andesite, Red light clay
O87		Pythium splendens	BCI	PF01/50HaN	Dipteryx oleifera	Ava, Andesite, Red light clay
O90		Pythium splendens	BCI	PF01/50HaN	Dipteryx oleifera	Ava, Andesite, Red light clay
O95		PVC sp. 6	BCI	PF04	Anacardium excelsum	Lake, Andesite, Pale swelling clay
O96		PVC sp. 6	BCI	PF04	Anacardium excelsum	Lake, Andesite, Pale swelling clay
O97		PVC sp. 6	BCI	PF04	Anacardium excelsum	Lake, Andesite, Pale swelling clay
O117		PVC sp. 5	BCI	PF10	Cercopia sp.	Wetmore, Caimito marine, Shallow stony fine loam
O118	64408	PVC sp. 14	BCI	PF10	Cercopia sp.	Wetmore, Caimito marine, Shallow stony fine loam
O119		PVC sp. 1	BCI	PF10	Cercopia sp.	Wetmore, Caimito marine, Shallow stony fine loam
O120		PVC sp. 6	BCI	PF10	Cercopia sp.	Wetmore, Caimito marine, Shallow stony fine loam
O127		PVC sp. 1	BCI	PF14	Jacaronda copaia	Lutz, Caimito marine, Mottled heavy clay
O128		PVC sp. 1	BCI	PF14	Jacaronda copaia	Lutz, Caimito marine, Mottled heavy clay
O129		PVC sp. 1	BCI	PF14	Jacaronda copaia	Lutz, Caimito marine, Mottled heavy clay
O142	64409	PVC sp. 13	BCI	PF01/50HaN	Dipteryx oleifera	Ava, Andesite, Red light clay
O143		PVC sp. 12	BCI	PF01/50HaN	Dipteryx oleifera	Ava, Andesite, Red light clay
O144		PVC sp. 6	BCI	PF01/50HaN	Dipteryx oleifera	Ava, Andesite, Red light clay
O150		PVC sp. 6	BCI	PR06	Anacardium excelsum	Lake, Andesite, Pale swelling clay
O151		PVC sp. 6	BCI	PR06	Anacardium excelsum	Lake, Andesite, Pale swelling clay
O152		PVC sp. 6	BCI	PR06	Anacardium excelsum	Lake, Andesite, Pale swelling clay
O153		PVC sp. 6	BCI	PR06	Anacardium excelsum	Lake, Andesite, Pale swelling clay
O156		PVC sp. 3	BCI	PR06	Anacardium excelsum	Lake, Andesite, Pale swelling clay
O165		PVC sp. 3	BCI	SWELTR-1	Tetragastris panamensis	Inceptisol rich in clay
O166		PVC sp. 1	BCI	SWELTR-1	Tetragastris panamensis	Inceptisol rich in clay
O167	64410	PVC sp. 3	BCI	SWELTR-1	Tetragastris panamensis	Inceptisol rich in clay
O177		PVC sp. 5	BCI	PF10	Cercopia sp.	Wetmore, Caimito marine, Shallow stony fine loam
O178		PVC sp. 6	BCI	PF10	Cercopia sp.	Wetmore, Caimito marine, Shallow stony fine loam
O181		PVC sp. 1	BCI	PF14	Jacaronda copaia	Lutz, Caimito marine, Mottled heavy clay
O186		PVC sp. 6	BCI	PR06	Anacardium excelsum	Lake, Andesite, Pale swelling clay
O187		PVC sp. 6	BCI	PR06	Anacardium excelsum	Lake, Andesite, Pale swelling clay
O188		PVC sp. 6	BCI	PR06	Anacardium excelsum	Lake, Andesite, Pale swelling clay
O189		PVC sp. 6	BCI	PR06	Anacardium excelsum	Lake, Andesite, Pale swelling clay
O196	64411	PVC sp. 12	BCI	PF01/50HaN	Dipteryx oleifera	Ava, Andesite, Red light clay
O197		PVC sp. 5	BCI	PR15	Cercopia sp.	Lake, Andesite, Pale swelling clay
O198		PVC sp. 5	BCI	PR15	Cercopia sp.	Lake, Andesite, Pale swelling clay
O199	64412	PVC sp. 5	BCI	PR15	Cercopia sp.	Lake, Andesite, Pale swelling clay
O200		PVC sp. 7	BCI	PR15	Cercopia sp.	Lake, Andesite, Pale swelling clay
O201		PVC sp. 8	BCI	PR15	Cercopia sp.	Lake, Andesite, Pale swelling clay
O216		PVC sp. 1	BCI	SWELTR-1	Tetragastris panamensis	Inceptisol rich in clay
O218		PVC sp. 1	BCI	SWELTR-1	Tetragastris panamensis	Inceptisol rich in clay
O219		PVC sp. 3	BCI	SWELTR-1	Tetragastris panamensis	Inceptisol rich in clay
O220		PVC sp. 1	BCI	SWELTR-1	Tetragastris panamensis	Inceptisol rich in clay
O261		PVC sp. 1	BCI	SWELTR-1	Tetragastris panamensis	Inceptisol rich in clay
O262	64407	PVC sp. 1	BCI	PF10	Cercopia sp.	Wetmore, Caimito marine, Shallow stony fine loam
O263		PVC sp. 1	BCI	PF14	Jacaronda copaia	Lutz, Caimito marine, Mottled heavy clay
O265		PVC sp. 1	BCI	SWELTR-1	Tetragastris panamensis	Inceptisol rich in clay
O266		PVC sp. 1	BCI	SWELTR-1	Tetragastris panamensis	Inceptisol rich in clay
O269		PVC sp. 1	BCI	PF10	Cercopia sp.	Wetmore, Caimito marine, Shallow stony fine loam
O270		Phytopythium sp. nov	BCI	PR15	Cercopia sp.	Lake, Andesite, Pale swelling clay
O271		PVC sp. 1	BCI	SWELTR-1	Tetragastris panamensis	Inceptisol rich in clay
O272		Pythium takayamanum	BCI	PF10	Cercopia sp.	Wetmore, Caimito marine, Shallow stony fine loam
O285		PVC sp. 5	Gigante	SA13687	Simarouba amara
O288		PVC sp. 10	Gigante	SA13687	Simarouba amara
O303		PVC sp. 9	Gigante	SA41346	Simarouba amara
O327		PVC sp. 1	Gigante	SA41346	Simarouba amara
O336	64400	PVC sp. 11	Gigante	HC3546	Heisteria concina
O338		Phytopythium chaemahyphon	Gigante	HC3546	Heisteria concina
O347	64399	PVC sp. 1	Gigante	HC3546	Heisteria concina
O361	64398	Pythium splendens	Gigante	HT42866	Hirtella triandra
O377		PVC sp. 6	Gigante	HT12855	Hirtella triandra
O381	64396	PVC sp. 6	Gigante	HT12855	Hirtella triandra
O399		PVC sp. 1	Gigante	HC12249	Heisteria concina
O412		PVC sp. 6	Gigante	HC12249	Heisteria concina
O441		PVC sp. 3	Gigante	DG12525	Dailium guianense
O448	64011	PVC sp. 3	Gigante	DG12525	Dailium guianense
O456	64395	PVC sp. 1	Gigante	DG12525	Dailium guianense
O461		PVC sp. 3	Gigante	DG15809	Dailium guianense
O466		PVC sp. 11	Gigante	DG15809	Dailium guianense
O479		PVC sp. 11	Gigante	DG15809	Dailium guianense
O484		PVC sp. 5	Gigante	DG15809	Dailium guianense
O488		Phytophthora castaneae	BCI	M1m	Virola nobilis (male)
O489		Phytophthora castaneae	BCI	M1m	Virola nobilis (male)
O490		Phytophthora castaneae	BCI	M1m	Virola nobilis (male)
O492		PVC sp. 1	BCI	V93f	Virola nobilis (female)
O493		PVC sp. 1	BCI	V93f	Virola nobilis (female)
O494		Phytophthora panamensis	BCI	V93f	Virola nobilis (female)
O495		Pythium sp. 1	BCI	V93f	Virola nobilis (female)
O496		PVC sp. 1	BCI	V93f	Virola nobilis (female)
O497		Phytophthora castaneae	BCI	V93f	Virola nobilis (female)
O498		Phytophthora castaneae	BCI	V93f	Virola nobilis (female)
O499		PVC sp. 1	BCI	V93f	Virola nobilis (female)
O500		PVC sp. 1	BCI	V93f	Virola nobilis (female)
O501		Phytophthora panamensis	BCI	V93f	Virola nobilis (female)
O502		PVC sp. 1	BCI	V93f	Virola nobilis (female)
O503		Phytophthora panamensis	BCI	V93f	Virola nobilis (female)
O504		Pythium sp. 1	BCI	V93f	Virola nobilis (female)
O505		PVC sp. 1	BCI	V93f	Virola nobilis (female)
O506		Phytophthora castaneae	BCI	Lutz	Virola nobilis (female)
O507		Phytophthora castaneae	BCI	Lutz	Virola nobilis (female)
O508		PVC sp. 4	BCI	Lutz	Virola nobilis (female)
O509		Phytophthora castaneae	BCI	Lutz	Virola nobilis (female)
O510		PVC sp. 2	BCI	Lutz	Virola nobilis (female)
O511		Phytophthora castaneae	BCI	Lutz	Virola nobilis (female)
O512		Phytophthora castaneae	BCI	Lutz	Virola nobilis (female)
O513		Phytophthora panamensis	BCI	V93f	Virola nobilis (female)
O514		PVC sp. 1	BCI	V93f	Virola nobilis (female)
O515		Pythium sp. 1	BCI	V93f	Virola nobilis (female)
O516		PVC sp. 1	BCI	V93f	Virola nobilis (female)
O520		Phytophthora panamensis	BCI	V93f	Virola nobilis (female)
O521		Phytophthora castaneae	BCI	V93f	Virola nobilis (female)
O522		PVC sp. 1	BCI	V93f	Virola nobilis (female)
O524		Phytophthora panamensis	BCI	V93f	Virola nobilis (female)
O525		Phytophthora panamensis	BCI	V93f	Virola nobilis (female)
O526		Phytophthora panamensis	BCI	V93f	Virola nobilis (female)
O527		Phytophthora panamensis	BCI	V93f	Virola nobilis (female)
O528		Pythium sp. 1	BCI	V93f	Virola nobilis (female)
O533		Pythium sp. 1	BCI	M1m	Virola nobilis (male)
O536		Pythium nodosum	BCI	Lutz	Virola nobilis (female)
O537		Pythium nodosum	BCI	Lutz	Virola nobilis (female)
O538		PVC sp. 2	BCI	Lutz	Virola nobilis (female)
O539		PVC sp. 4	BCI	Lutz	Virola nobilis (female)
O540		PVC sp. 4	BCI	Lutz	Virola nobilis (female)
O541		Phytophthora castaneae	BCI	Lutz	Virola nobilis (female)
O543		Pythium deliense	BCI	FM7f	Virola nobilis (female)
O544		Pythium deliense	BCI	FM7f	Virola nobilis (female)
O545		Pythium deliense	BCI	FM7f	Virola nobilis (female)
O546		Pythium deliense	BCI	FM7f	Virola nobilis (female)
O547		Pythium deliense	BCI	FM7f	Virola nobilis (female)
O548		Pythium deliense	BCI	FM7f	Virola nobilis (female)
O549		PVC sp. 1	BCI	V1F	Virola nobilis (female)
O550		PVC sp. 6	BCI	V1F	Virola nobilis (female)
O551		PVC sp. 6	BCI	V1F	Virola nobilis (female)
O553		PVC sp. 6	BCI	V1F	Virola nobilis (female)
O555		Phytophthora castaneae	BCI	V1F	Virola nobilis (female)
O556		Phytophthora castaneae	BCI	V1F	Virola nobilis (female)
O557		Phytophthora castaneae	BCI	V1F	Virola nobilis (female)
O560		Phytophthora heveae	BCI	M1m	Virola nobilis (male)
O561		Phytophthora heveae	BCI	M3M	Virola nobilis (male)
O564		Phytophthora castaneae	BCI	V1F	Virola nobilis (female)
O567		Phytophthora heveae	BCI	M1m	Virola nobilis (male)
a Accession number for strains deposited in the ARS Culture Collection https://nrrl.ncaur.usda.gov/
b Soil classification according to Baillie et al. 2007
