## Supplemental Table 2 for "Oomycete communities in lowland tropical forest soils vary in abundance and are composed of saprophytes and pathogens of seeds and seedlings of multiple plant species"

### Sheet: Sheet1
qaccver	saccver	% identity	length	mismatch	gapopen	qstart	qend	sstart	send	evalue	bitscore	Sp	ID	Kingdom	Phylum	Class	Order	Family	Genus	Species
ASV_1	O540_Phy_vex_sp4	96.032	252	6	3	14	265	1	248	1.07e-116	407	NA	NA	k__Stramenopila	p__Oomycota	c__Oomycetes	o__Pythiales	f__Pythiaceae	g__Phytopythium	s__vexans
ASV_1	O456_Phy_vex_sp1	100	252	0	0	14	265	1	252	1.74e-134	466	NA	NA	k__Stramenopila	p__Oomycota	c__Oomycetes	o__Pythiales	f__Pythiaceae	g__Phytopythium	s__vexans
ASV_1	O201_Phy_vex_sp9	95.261	211	6	3	56	265	1	208	6.62e-94	331	NA	NA	k__Stramenopila	p__Oomycota	c__Oomycetes	o__Pythiales	f__Pythiaceae	g__Phytopythium	s__vexans
ASV_1	O466_Phy_vex_sp11	96.047	253	6	3	14	265	1	250	2.97e-117	409	NA	NA	k__Stramenopila	p__Oomycota	c__Oomycetes	o__Pythiales	f__Pythiaceae	g__Phytopythium	s__vexans
ASV_1	O196_Phy_vex_sp12	96.226	265	5	4	1	265	7	266	2.28e-123	429	NA	NA	k__Stramenopila	p__Oomycota	c__Oomycetes	o__Pythiales	f__Pythiaceae	g__Phytopythium	s__vexans
ASV_1	O448_Phy_vex_sp3	95.339	236	6	4	31	265	1	232	1.4e-105	370	NA	NA	k__Stramenopila	p__Oomycota	c__Oomycetes	o__Pythiales	f__Pythiaceae	g__Phytopythium	s__vexans
ASV_1	O538_Phy_vex_sp2	97.233	253	2	3	14	265	1	249	1.06e-121	424	NA	NA	k__Stramenopila	p__Oomycota	c__Oomycetes	o__Pythiales	f__Pythiaceae	g__Phytopythium	s__vexans
ASV_1	O200_Phy_vex_sp7	95.814	215	6	3	51	265	1	212	8.5e-98	344	NA	NA	k__Stramenopila	p__Oomycota	c__Oomycetes	o__Pythiales	f__Pythiaceae	g__Phytopythium	s__vexans
ASV_1	O303_Phy_vex_sp8	96.241	266	6	3	1	265	18	280	1.76e-124	433	NA	NA	k__Stramenopila	p__Oomycota	c__Oomycetes	o__Pythiales	f__Pythiaceae	g__Phytopythium	s__vexans
ASV_1	O142_Phy_vex_sp13	95.814	215	5	3	51	265	1	211	8.5e-98	344	NA	NA	k__Stramenopila	p__Oomycota	c__Oomycetes	o__Pythiales	f__Pythiaceae	g__Phytopythium	s__vexans
ASV_1	O118_Phy_vex_sp14	96.234	239	4	3	28	265	1	235	1.39e-110	387	NA	NA	k__Stramenopila	p__Oomycota	c__Oomycetes	o__Pythiales	f__Pythiaceae	g__Phytopythium	s__vexans
ASV_1	O117_Phy_vex_sp5	96.047	253	6	3	14	265	1	250	2.97e-117	409	NA	NA	k__Stramenopila	p__Oomycota	c__Oomycetes	o__Pythiales	f__Pythiaceae	g__Phytopythium	s__vexans
ASV_1	O381_Phy_vex_sp10	95.618	251	7	4	17	265	1	249	1.79e-114	399	NA	NA	k__Stramenopila	p__Oomycota	c__Oomycetes	o__Pythiales	f__Pythiaceae	g__Phytopythium	s__vexans
ASV_1	O97_Phy_vex_sp6	94.554	202	7	4	66	265	1	200	3.1e-87	309	NA	NA	k__Stramenopila	p__Oomycota	c__Oomycetes	o__Pythiales	f__Pythiaceae	g__Phytopythium	s__vexans
ASV_10	O201_Phy_vex_sp9	97.596	208	4	1	56	262	1	208	3.88e-101	355	NA	NA	k__Stramenopila	p__Oomycota	c__Oomycota_cls_Incertae_sedis	o__Oomycota_ord_Incertae_sedis	f__Oomycota_fam_Incertae_sedis	g__Oomycota_gen_Incertae_sedis	NA
ASV_10	O456_Phy_vex_sp1	97.233	253	2	3	14	262	1	252	1.05e-121	424	NA	NA	k__Stramenopila	p__Oomycota	c__Oomycota_cls_Incertae_sedis	o__Oomycota_ord_Incertae_sedis	f__Oomycota_fam_Incertae_sedis	g__Oomycota_gen_Incertae_sedis	NA
ASV_10	O200_Phy_vex_sp7	97.653	213	3	2	51	262	1	212	6.44e-104	364	NA	NA	k__Stramenopila	p__Oomycota	c__Oomycota_cls_Incertae_sedis	o__Oomycota_ord_Incertae_sedis	f__Oomycota_fam_Incertae_sedis	g__Oomycota_gen_Incertae_sedis	NA
ASV_10	O538_Phy_vex_sp2	100	249	0	0	14	262	1	249	7.99e-133	460	NA	NA	k__Stramenopila	p__Oomycota	c__Oomycota_cls_Incertae_sedis	o__Oomycota_ord_Incertae_sedis	f__Oomycota_fam_Incertae_sedis	g__Oomycota_gen_Incertae_sedis	NA
ASV_10	O303_Phy_vex_sp8	98.099	263	4	1	1	262	18	280	1.03e-131	457	NA	NA	k__Stramenopila	p__Oomycota	c__Oomycota_cls_Incertae_sedis	o__Oomycota_ord_Incertae_sedis	f__Oomycota_fam_Incertae_sedis	g__Oomycota_gen_Incertae_sedis	NA
ASV_10	O540_Phy_vex_sp4	97.992	249	4	1	14	262	1	248	6.26e-124	431	NA	NA	k__Stramenopila	p__Oomycota	c__Oomycota_cls_Incertae_sedis	o__Oomycota_ord_Incertae_sedis	f__Oomycota_fam_Incertae_sedis	g__Oomycota_gen_Incertae_sedis	NA
ASV_10	O466_Phy_vex_sp11	98	250	4	1	14	262	1	250	1.74e-124	433	NA	NA	k__Stramenopila	p__Oomycota	c__Oomycota_cls_Incertae_sedis	o__Oomycota_ord_Incertae_sedis	f__Oomycota_fam_Incertae_sedis	g__Oomycota_gen_Incertae_sedis	NA
ASV_10	O142_Phy_vex_sp13	98.113	212	3	1	51	262	1	211	4.98e-105	368	NA	NA	k__Stramenopila	p__Oomycota	c__Oomycota_cls_Incertae_sedis	o__Oomycota_ord_Incertae_sedis	f__Oomycota_fam_Incertae_sedis	g__Oomycota_gen_Incertae_sedis	NA
ASV_10	O196_Phy_vex_sp12	98.092	262	3	2	1	262	7	266	3.72e-131	455	NA	NA	k__Stramenopila	p__Oomycota	c__Oomycota_cls_Incertae_sedis	o__Oomycota_ord_Incertae_sedis	f__Oomycota_fam_Incertae_sedis	g__Oomycota_gen_Incertae_sedis	NA
ASV_10	O381_Phy_vex_sp10	97.189	249	4	3	17	262	1	249	4.88e-120	418	NA	NA	k__Stramenopila	p__Oomycota	c__Oomycota_cls_Incertae_sedis	o__Oomycota_ord_Incertae_sedis	f__Oomycota_fam_Incertae_sedis	g__Oomycota_gen_Incertae_sedis	NA
ASV_10	O97_Phy_vex_sp6	96.5	200	4	3	66	262	1	200	8.45e-93	327	NA	NA	k__Stramenopila	p__Oomycota	c__Oomycota_cls_Incertae_sedis	o__Oomycota_ord_Incertae_sedis	f__Oomycota_fam_Incertae_sedis	g__Oomycota_gen_Incertae_sedis	NA
ASV_10	O118_Phy_vex_sp14	98.305	236	2	2	28	262	1	235	2.27e-118	412	NA	NA	k__Stramenopila	p__Oomycota	c__Oomycota_cls_Incertae_sedis	o__Oomycota_ord_Incertae_sedis	f__Oomycota_fam_Incertae_sedis	g__Oomycota_gen_Incertae_sedis	NA
ASV_10	O448_Phy_vex_sp3	97.425	233	4	2	31	262	1	232	2.29e-113	396	NA	NA	k__Stramenopila	p__Oomycota	c__Oomycota_cls_Incertae_sedis	o__Oomycota_ord_Incertae_sedis	f__Oomycota_fam_Incertae_sedis	g__Oomycota_gen_Incertae_sedis	NA
ASV_10	O117_Phy_vex_sp5	98	250	4	1	14	262	1	250	1.74e-124	433	NA	NA	k__Stramenopila	p__Oomycota	c__Oomycota_cls_Incertae_sedis	o__Oomycota_ord_Incertae_sedis	f__Oomycota_fam_Incertae_sedis	g__Oomycota_gen_Incertae_sedis	NA
ASV_100	O117_Phy_vex_sp5	95.949	395	10	5	1	395	356	744	0	636	NA	NA	k__Stramenopila	p__Oomycota	c__Oomycetes	o__Saprolegniales	f__Saprolegniaceae	g__Achlya	NA
ASV_100	O97_Phy_vex_sp6	100	395	0	0	1	395	306	700	0	730	NA	NA	k__Stramenopila	p__Oomycota	c__Oomycetes	o__Saprolegniales	f__Saprolegniaceae	g__Achlya	NA
ASV_100	O303_Phy_vex_sp8	96.117	412	11	4	1	412	386	792	0	667	NA	NA	k__Stramenopila	p__Oomycota	c__Oomycetes	o__Saprolegniales	f__Saprolegniaceae	g__Achlya	NA
ASV_100	O196_Phy_vex_sp12	94.059	404	14	8	1	402	372	767	6.76e-176	604	NA	NA	k__Stramenopila	p__Oomycota	c__Oomycetes	o__Saprolegniales	f__Saprolegniaceae	g__Achlya	NA
ASV_100	O338_Phytopythium_chaemahyphon	72.189	507	71	39	1	472	332	803	6.51e-22	93.5	NA	NA	k__Stramenopila	p__Oomycota	c__Oomycetes	o__Saprolegniales	f__Saprolegniaceae	g__Achlya	NA
ASV_100	O142_Phy_vex_sp13	92.701	411	16	13	1	403	321	725	1.14e-168	580	NA	NA	k__Stramenopila	p__Oomycota	c__Oomycetes	o__Saprolegniales	f__Saprolegniaceae	g__Achlya	NA
ASV_100	O201_Phy_vex_sp9	96	425	11	5	1	425	314	732	0	686	NA	NA	k__Stramenopila	p__Oomycota	c__Oomycetes	o__Saprolegniales	f__Saprolegniaceae	g__Achlya	NA
ASV_100	O118_Phy_vex_sp14	93.939	396	15	7	1	395	341	728	1.89e-171	590	NA	NA	k__Stramenopila	p__Oomycota	c__Oomycetes	o__Saprolegniales	f__Saprolegniaceae	g__Achlya	NA
ASV_100	O456_Phy_vex_sp1	93.872	359	10	7	1	358	358	705	1.16e-153	531	NA	NA	k__Stramenopila	p__Oomycota	c__Oomycetes	o__Saprolegniales	f__Saprolegniaceae	g__Achlya	NA
ASV_100	O538_Phy_vex_sp2	93.418	395	15	7	1	395	355	738	5.3e-167	575	NA	NA	k__Stramenopila	p__Oomycota	c__Oomycetes	o__Saprolegniales	f__Saprolegniaceae	g__Achlya	NA
ASV_100	O448_Phy_vex_sp3	95.214	397	11	6	1	395	338	728	0	621	NA	NA	k__Stramenopila	p__Oomycota	c__Oomycetes	o__Saprolegniales	f__Saprolegniaceae	g__Achlya	NA
ASV_100	O200_Phy_vex_sp7	96.069	407	11	4	1	407	318	719	0	658	NA	NA	k__Stramenopila	p__Oomycota	c__Oomycetes	o__Saprolegniales	f__Saprolegniaceae	g__Achlya	NA
ASV_100	O540_Phy_vex_sp4	96.203	395	11	3	1	395	354	744	0	649	NA	NA	k__Stramenopila	p__Oomycota	c__Oomycetes	o__Saprolegniales	f__Saprolegniaceae	g__Achlya	NA
ASV_100	O381_Phy_vex_sp10	100	459	0	0	1	459	355	813	0	848	NA	NA	k__Stramenopila	p__Oomycota	c__Oomycetes	o__Saprolegniales	f__Saprolegniaceae	g__Achlya	NA
ASV_100	O466_Phy_vex_sp11	95.718	397	8	7	1	395	356	745	0	630	NA	NA	k__Stramenopila	p__Oomycota	c__Oomycetes	o__Saprolegniales	f__Saprolegniaceae	g__Achlya	NA
ASV_11	O538_Phy_vex_sp2	97.6	250	4	2	14	262	1	249	8.1e-123	427	NA	NA	k__Stramenopila	p__Oomycota	c__Oomycetes	o__Peronosporales	f__Peronosporales_fam_Incertae_sedis	g__Peronosporales_gen_Incertae_sedis	NA
ASV_11	O200_Phy_vex_sp7	98.592	213	1	2	51	262	1	212	2.98e-107	375	NA	NA	k__Stramenopila	p__Oomycota	c__Oomycetes	o__Peronosporales	f__Peronosporales_fam_Incertae_sedis	g__Peronosporales_gen_Incertae_sedis	NA
ASV_11	O142_Phy_vex_sp13	99.057	212	1	1	51	262	1	211	2.3e-108	379	NA	NA	k__Stramenopila	p__Oomycota	c__Oomycetes	o__Peronosporales	f__Peronosporales_fam_Incertae_sedis	g__Peronosporales_gen_Incertae_sedis	NA
ASV_11	O381_Phy_vex_sp10	97.6	250	1	5	17	262	1	249	1.05e-121	424	NA	NA	k__Stramenopila	p__Oomycota	c__Oomycetes	o__Peronosporales	f__Peronosporales_fam_Incertae_sedis	g__Peronosporales_gen_Incertae_sedis	NA
ASV_11	O118_Phy_vex_sp14	97.034	236	5	2	28	262	1	235	2.29e-113	396	NA	NA	k__Stramenopila	p__Oomycota	c__Oomycetes	o__Peronosporales	f__Peronosporales_fam_Incertae_sedis	g__Peronosporales_gen_Incertae_sedis	NA
ASV_11	O201_Phy_vex_sp9	98.086	209	1	3	56	262	1	208	8.34e-103	361	NA	NA	k__Stramenopila	p__Oomycota	c__Oomycetes	o__Peronosporales	f__Peronosporales_fam_Incertae_sedis	g__Peronosporales_gen_Incertae_sedis	NA
ASV_11	O196_Phy_vex_sp12	98.855	262	1	2	1	262	7	266	1.72e-134	466	NA	NA	k__Stramenopila	p__Oomycota	c__Oomycetes	o__Peronosporales	f__Peronosporales_fam_Incertae_sedis	g__Peronosporales_gen_Incertae_sedis	NA
ASV_11	O117_Phy_vex_sp5	98.406	251	1	3	14	262	1	250	3.74e-126	438	NA	NA	k__Stramenopila	p__Oomycota	c__Oomycetes	o__Peronosporales	f__Peronosporales_fam_Incertae_sedis	g__Peronosporales_gen_Incertae_sedis	NA
ASV_11	O456_Phy_vex_sp1	95.652	253	6	4	14	262	1	252	4.91e-115	401	NA	NA	k__Stramenopila	p__Oomycota	c__Oomycetes	o__Peronosporales	f__Peronosporales_fam_Incertae_sedis	g__Peronosporales_gen_Incertae_sedis	NA
ASV_11	O466_Phy_vex_sp11	98.406	251	1	3	14	262	1	250	3.74e-126	438	NA	NA	k__Stramenopila	p__Oomycota	c__Oomycetes	o__Peronosporales	f__Peronosporales_fam_Incertae_sedis	g__Peronosporales_gen_Incertae_sedis	NA
ASV_11	O303_Phy_vex_sp8	98.485	264	1	3	1	262	18	280	2.22e-133	462	NA	NA	k__Stramenopila	p__Oomycota	c__Oomycetes	o__Peronosporales	f__Peronosporales_fam_Incertae_sedis	g__Peronosporales_gen_Incertae_sedis	NA
ASV_11	O97_Phy_vex_sp6	97.015	201	1	5	66	262	1	200	1.82e-94	333	NA	NA	k__Stramenopila	p__Oomycota	c__Oomycetes	o__Peronosporales	f__Peronosporales_fam_Incertae_sedis	g__Peronosporales_gen_Incertae_sedis	NA
ASV_11	O448_Phy_vex_sp3	100	232	0	0	31	262	1	232	2.25e-123	429	NA	NA	k__Stramenopila	p__Oomycota	c__Oomycetes	o__Peronosporales	f__Peronosporales_fam_Incertae_sedis	g__Peronosporales_gen_Incertae_sedis	NA
ASV_11	O540_Phy_vex_sp4	98.795	249	2	1	14	262	1	248	2.89e-127	442	NA	NA	k__Stramenopila	p__Oomycota	c__Oomycetes	o__Peronosporales	f__Peronosporales_fam_Incertae_sedis	g__Peronosporales_gen_Incertae_sedis	NA
ASV_14	O567_Phytophthora_heveae	93.293	164	8	2	79	239	46	209	3.72e-66	239	NA	NA	k__Stramenopila	p__Oomycota	c__Oomycota_cls_Incertae_sedis	o__Oomycota_ord_Incertae_sedis	f__Oomycota_fam_Incertae_sedis	g__Oomycota_gen_Incertae_sedis	NA
ASV_14	O521_Phytophthora_castaneae	89.27	233	17	6	12	239	1	230	4.71e-80	285	NA	NA	k__Stramenopila	p__Oomycota	c__Oomycota_cls_Incertae_sedis	o__Oomycota_ord_Incertae_sedis	f__Oomycota_fam_Incertae_sedis	g__Oomycota_gen_Incertae_sedis	NA
ASV_14	O494_Phytophthora_panamensis	100	228	0	0	12	239	1	228	3.44e-121	422	NA	NA	k__Stramenopila	p__Oomycota	c__Oomycota_cls_Incertae_sedis	o__Oomycota_ord_Incertae_sedis	f__Oomycota_fam_Incertae_sedis	g__Oomycota_gen_Incertae_sedis	NA
ASV_15	O272_Pythium_takayamanum	100	275	0	0	12	286	1	275	3.09e-147	508	NA	NA	k__Stramenopila	p__Oomycota	c__Oomycetes	NA	NA	NA	NA
ASV_16	O77_Pythium_splendens	84	100	14	2	97	195	104	202	6.85e-23	95.3	NA	NA	NA	NA	NA	NA	NA	NA	NA
ASV_16	O504_Pythium_sp_nov1	87.562	201	16	7	1	195	22	219	8.37e-62	224	NA	NA	NA	NA	NA	NA	NA	NA	NA
ASV_16	O90_Pythium_splendens	84	100	14	2	97	195	174	272	6.85e-23	95.3	NA	NA	NA	NA	NA	NA	NA	NA	NA
ASV_16	O548_Pythium_deliense	88.945	199	17	4	1	195	21	218	8.31e-67	241	NA	NA	NA	NA	NA	NA	NA	NA	NA
ASV_17	O200_Phy_vex_sp7	98.14	215	1	3	52	266	1	212	3.91e-106	372	NA	NA	k__Stramenopila	p__Oomycota	c__Oomycetes	o__Leptomitales	f__Leptomitales_fam_Incertae_sedis	g__Apodachlya	NA
ASV_17	O196_Phy_vex_sp12	98.084	261	1	4	6	266	10	266	4.89e-130	451	NA	NA	k__Stramenopila	p__Oomycota	c__Oomycetes	o__Leptomitales	f__Leptomitales_fam_Incertae_sedis	g__Apodachlya	NA
ASV_17	O466_Phy_vex_sp11	98.81	252	1	2	15	266	1	250	6.32e-129	448	NA	NA	k__Stramenopila	p__Oomycota	c__Oomycetes	o__Leptomitales	f__Leptomitales_fam_Incertae_sedis	g__Apodachlya	NA
ASV_17	O201_Phy_vex_sp9	98.571	210	1	2	57	266	1	208	1.41e-105	370	NA	NA	k__Stramenopila	p__Oomycota	c__Oomycetes	o__Leptomitales	f__Leptomitales_fam_Incertae_sedis	g__Apodachlya	NA
ASV_17	O538_Phy_vex_sp2	96.825	252	5	3	15	266	1	249	4.96e-120	418	NA	NA	k__Stramenopila	p__Oomycota	c__Oomycetes	o__Leptomitales	f__Leptomitales_fam_Incertae_sedis	g__Apodachlya	NA
ASV_17	O142_Phy_vex_sp13	97.674	215	1	4	52	266	1	211	1.82e-104	366	NA	NA	k__Stramenopila	p__Oomycota	c__Oomycetes	o__Leptomitales	f__Leptomitales_fam_Incertae_sedis	g__Apodachlya	NA
ASV_17	O118_Phy_vex_sp14	95.816	239	5	5	29	266	1	235	6.5e-109	381	NA	NA	k__Stramenopila	p__Oomycota	c__Oomycetes	o__Leptomitales	f__Leptomitales_fam_Incertae_sedis	g__Apodachlya	NA
ASV_17	O456_Phy_vex_sp1	95.276	254	8	4	15	266	1	252	1.8e-114	399	NA	NA	k__Stramenopila	p__Oomycota	c__Oomycetes	o__Leptomitales	f__Leptomitales_fam_Incertae_sedis	g__Apodachlya	NA
ASV_17	O381_Phy_vex_sp10	99.598	249	1	0	18	266	1	249	3.78e-131	455	NA	NA	k__Stramenopila	p__Oomycota	c__Oomycetes	o__Leptomitales	f__Leptomitales_fam_Incertae_sedis	g__Apodachlya	NA
ASV_17	O448_Phy_vex_sp3	97.034	236	2	5	32	266	1	232	3e-112	392	NA	NA	k__Stramenopila	p__Oomycota	c__Oomycetes	o__Leptomitales	f__Leptomitales_fam_Incertae_sedis	g__Apodachlya	NA
ASV_17	O97_Phy_vex_sp6	99.5	200	1	0	67	266	1	200	6.55e-104	364	NA	NA	k__Stramenopila	p__Oomycota	c__Oomycetes	o__Leptomitales	f__Leptomitales_fam_Incertae_sedis	g__Apodachlya	NA
ASV_17	O540_Phy_vex_sp4	97.619	252	2	4	15	266	1	248	2.29e-123	429	NA	NA	k__Stramenopila	p__Oomycota	c__Oomycetes	o__Leptomitales	f__Leptomitales_fam_Incertae_sedis	g__Apodachlya	NA
ASV_17	O303_Phy_vex_sp8	98.496	266	1	3	1	266	18	280	1.75e-134	466	NA	NA	k__Stramenopila	p__Oomycota	c__Oomycetes	o__Leptomitales	f__Leptomitales_fam_Incertae_sedis	g__Apodachlya	NA
ASV_17	O117_Phy_vex_sp5	98.81	252	1	2	15	266	1	250	6.32e-129	448	NA	NA	k__Stramenopila	p__Oomycota	c__Oomycetes	o__Leptomitales	f__Leptomitales_fam_Incertae_sedis	g__Apodachlya	NA
ASV_19	O142_Phy_vex_sp13	96.313	217	2	3	52	268	1	211	5.14e-100	351	NA	NA	k__Stramenopila	p__Oomycota	c__Oomycetes	o__Saprolegniales	f__Saprolegniaceae	g__Achlya	NA
ASV_19	O538_Phy_vex_sp2	96.078	255	3	4	15	268	1	249	3.01e-117	409	NA	NA	k__Stramenopila	p__Oomycota	c__Oomycetes	o__Saprolegniales	f__Saprolegniaceae	g__Achlya	NA
ASV_19	O201_Phy_vex_sp9	95.794	214	1	5	57	268	1	208	4e-96	339	NA	NA	k__Stramenopila	p__Oomycota	c__Oomycetes	o__Saprolegniales	f__Saprolegniaceae	g__Achlya	NA
ASV_19	O200_Phy_vex_sp7	96.313	217	3	2	52	268	1	212	5.14e-100	351	NA	NA	k__Stramenopila	p__Oomycota	c__Oomycetes	o__Saprolegniales	f__Saprolegniaceae	g__Achlya	NA
ASV_19	O456_Phy_vex_sp1	93.774	257	8	5	15	268	1	252	2.36e-108	379	NA	NA	k__Stramenopila	p__Oomycota	c__Oomycetes	o__Saprolegniales	f__Saprolegniaceae	g__Achlya	NA
ASV_19	O540_Phy_vex_sp4	96.457	254	3	3	15	268	1	248	6.46e-119	414	NA	NA	k__Stramenopila	p__Oomycota	c__Oomycetes	o__Saprolegniales	f__Saprolegniaceae	g__Achlya	NA
ASV_19	O466_Phy_vex_sp11	96.484	256	1	5	15	268	1	250	1.8e-119	416	NA	NA	k__Stramenopila	p__Oomycota	c__Oomycetes	o__Saprolegniales	f__Saprolegniaceae	g__Achlya	NA
ASV_19	O196_Phy_vex_sp12	96.958	263	2	3	6	268	10	266	1.38e-125	436	NA	NA	k__Stramenopila	p__Oomycota	c__Oomycetes	o__Saprolegniales	f__Saprolegniaceae	g__Achlya	NA
ASV_19	O118_Phy_vex_sp14	95.021	241	5	4	29	268	1	235	3.94e-106	372	NA	NA	k__Stramenopila	p__Oomycota	c__Oomycetes	o__Saprolegniales	f__Saprolegniaceae	g__Achlya	NA
ASV_19	O448_Phy_vex_sp3	96.624	237	3	3	32	268	1	232	3.92e-111	388	NA	NA	k__Stramenopila	p__Oomycota	c__Oomycetes	o__Saprolegniales	f__Saprolegniaceae	g__Achlya	NA
ASV_19	O381_Phy_vex_sp10	96.838	253	2	3	18	268	1	249	5e-120	418	NA	NA	k__Stramenopila	p__Oomycota	c__Oomycetes	o__Saprolegniales	f__Saprolegniaceae	g__Achlya	NA
ASV_19	O97_Phy_vex_sp6	96.078	204	2	3	67	268	1	200	8.66e-93	327	NA	NA	k__Stramenopila	p__Oomycota	c__Oomycetes	o__Saprolegniales	f__Saprolegniaceae	g__Achlya	NA
ASV_19	O117_Phy_vex_sp5	96.484	256	1	5	15	268	1	250	1.8e-119	416	NA	NA	k__Stramenopila	p__Oomycota	c__Oomycetes	o__Saprolegniales	f__Saprolegniaceae	g__Achlya	NA
ASV_19	O303_Phy_vex_sp8	96.296	270	1	6	1	268	18	280	4.96e-125	435	NA	NA	k__Stramenopila	p__Oomycota	c__Oomycetes	o__Saprolegniales	f__Saprolegniaceae	g__Achlya	NA
ASV_2	O456_Phy_vex_sp1	95.669	254	7	4	15	266	1	252	3.86e-116	405	NA	NA	k__Stramenopila	p__Oomycota	c__Oomycetes	o__Pythiales	f__Pythiaceae	g__Phytopythium	s__vexans
ASV_2	O200_Phy_vex_sp7	98.605	215	0	3	52	266	1	212	8.41e-108	377	NA	NA	k__Stramenopila	p__Oomycota	c__Oomycetes	o__Pythiales	f__Pythiaceae	g__Phytopythium	s__vexans
ASV_2	O201_Phy_vex_sp9	99.048	210	0	2	57	266	1	208	3.03e-107	375	NA	NA	k__Stramenopila	p__Oomycota	c__Oomycetes	o__Pythiales	f__Pythiaceae	g__Phytopythium	s__vexans
ASV_2	O466_Phy_vex_sp11	99.206	252	0	2	15	266	1	250	1.36e-130	453	NA	NA	k__Stramenopila	p__Oomycota	c__Oomycetes	o__Pythiales	f__Pythiaceae	g__Phytopythium	s__vexans
ASV_2	O118_Phy_vex_sp14	96.234	239	4	5	29	266	1	235	1.4e-110	387	NA	NA	k__Stramenopila	p__Oomycota	c__Oomycetes	o__Pythiales	f__Pythiaceae	g__Phytopythium	s__vexans
ASV_2	O117_Phy_vex_sp5	99.206	252	0	2	15	266	1	250	1.36e-130	453	NA	NA	k__Stramenopila	p__Oomycota	c__Oomycetes	o__Pythiales	f__Pythiaceae	g__Phytopythium	s__vexans
ASV_2	O381_Phy_vex_sp10	100	249	0	0	18	266	1	249	8.12e-133	460	NA	NA	k__Stramenopila	p__Oomycota	c__Oomycetes	o__Pythiales	f__Pythiaceae	g__Phytopythium	s__vexans
ASV_2	O540_Phy_vex_sp4	98.016	252	1	4	15	266	1	248	4.92e-125	435	NA	NA	k__Stramenopila	p__Oomycota	c__Oomycetes	o__Pythiales	f__Pythiaceae	g__Phytopythium	s__vexans
ASV_2	O142_Phy_vex_sp13	98.14	215	0	4	52	266	1	211	3.91e-106	372	NA	NA	k__Stramenopila	p__Oomycota	c__Oomycetes	o__Pythiales	f__Pythiaceae	g__Phytopythium	s__vexans
ASV_2	O303_Phy_vex_sp8	98.872	266	0	3	1	266	18	280	3.75e-136	472	NA	NA	k__Stramenopila	p__Oomycota	c__Oomycetes	o__Pythiales	f__Pythiaceae	g__Phytopythium	s__vexans
ASV_2	O448_Phy_vex_sp3	97.458	236	1	5	32	266	1	232	6.46e-114	398	NA	NA	k__Stramenopila	p__Oomycota	c__Oomycetes	o__Pythiales	f__Pythiaceae	g__Phytopythium	s__vexans
ASV_2	O196_Phy_vex_sp12	98.467	261	0	4	6	266	10	266	1.05e-131	457	NA	NA	k__Stramenopila	p__Oomycota	c__Oomycetes	o__Pythiales	f__Pythiaceae	g__Phytopythium	s__vexans
ASV_2	O97_Phy_vex_sp6	100	200	0	0	67	266	1	200	1.41e-105	370	NA	NA	k__Stramenopila	p__Oomycota	c__Oomycetes	o__Pythiales	f__Pythiaceae	g__Phytopythium	s__vexans
ASV_2	O538_Phy_vex_sp2	97.222	252	4	3	15	266	1	249	1.07e-121	424	NA	NA	k__Stramenopila	p__Oomycota	c__Oomycetes	o__Pythiales	f__Pythiaceae	g__Phytopythium	s__vexans
ASV_20	O540_Phy_vex_sp4	98.394	249	3	1	14	262	1	248	1.35e-125	436	NA	NA	k__Stramenopila	p__Oomycota	c__Oomycetes	o__Peronosporales	f__Peronosporaceae	g__Phytophthora	NA
ASV_20	O201_Phy_vex_sp9	98.086	209	1	3	56	262	1	208	8.34e-103	361	NA	NA	k__Stramenopila	p__Oomycota	c__Oomycetes	o__Peronosporales	f__Peronosporaceae	g__Phytophthora	NA
ASV_20	O466_Phy_vex_sp11	98.406	251	1	3	14	262	1	250	3.74e-126	438	NA	NA	k__Stramenopila	p__Oomycota	c__Oomycetes	o__Peronosporales	f__Peronosporaceae	g__Phytophthora	NA
ASV_20	O196_Phy_vex_sp12	98.473	262	2	2	1	262	7	266	7.99e-133	460	NA	NA	k__Stramenopila	p__Oomycota	c__Oomycetes	o__Peronosporales	f__Peronosporaceae	g__Phytophthora	NA
ASV_20	O142_Phy_vex_sp13	98.585	212	2	1	51	262	1	211	1.07e-106	374	NA	NA	k__Stramenopila	p__Oomycota	c__Oomycetes	o__Peronosporales	f__Peronosporaceae	g__Phytophthora	NA
ASV_20	O200_Phy_vex_sp7	98.122	213	2	2	51	262	1	212	1.39e-105	370	NA	NA	k__Stramenopila	p__Oomycota	c__Oomycetes	o__Peronosporales	f__Peronosporaceae	g__Phytophthora	NA
ASV_20	O117_Phy_vex_sp5	98.406	251	1	3	14	262	1	250	3.74e-126	438	NA	NA	k__Stramenopila	p__Oomycota	c__Oomycetes	o__Peronosporales	f__Peronosporaceae	g__Phytophthora	NA
ASV_20	O456_Phy_vex_sp1	96.063	254	3	5	14	262	1	252	1.06e-116	407	NA	NA	k__Stramenopila	p__Oomycota	c__Oomycetes	o__Peronosporales	f__Peronosporaceae	g__Phytophthora	NA
ASV_20	O448_Phy_vex_sp3	97.845	232	5	0	31	262	1	232	4.91e-115	401	NA	NA	k__Stramenopila	p__Oomycota	c__Oomycetes	o__Peronosporales	f__Peronosporaceae	g__Phytophthora	NA
ASV_20	O118_Phy_vex_sp14	97.458	236	4	2	28	262	1	235	4.91e-115	401	NA	NA	k__Stramenopila	p__Oomycota	c__Oomycetes	o__Peronosporales	f__Peronosporaceae	g__Phytophthora	NA
ASV_20	O381_Phy_vex_sp10	97.6	250	1	5	17	262	1	249	1.05e-121	424	NA	NA	k__Stramenopila	p__Oomycota	c__Oomycetes	o__Peronosporales	f__Peronosporaceae	g__Phytophthora	NA
ASV_20	O303_Phy_vex_sp8	98.485	264	1	3	1	262	18	280	2.22e-133	462	NA	NA	k__Stramenopila	p__Oomycota	c__Oomycetes	o__Peronosporales	f__Peronosporaceae	g__Phytophthora	NA
ASV_20	O538_Phy_vex_sp2	98	250	3	2	14	262	1	249	1.74e-124	433	NA	NA	k__Stramenopila	p__Oomycota	c__Oomycetes	o__Peronosporales	f__Peronosporaceae	g__Phytophthora	NA
ASV_20	O97_Phy_vex_sp6	97.015	201	1	5	66	262	1	200	1.82e-94	333	NA	NA	k__Stramenopila	p__Oomycota	c__Oomycetes	o__Peronosporales	f__Peronosporaceae	g__Phytophthora	NA
ASV_26	O536_Pythium_nodosum	90.123	243	12	8	12	253	1	232	3.82e-86	305	NA	NA	k__Stramenopila	p__Oomycota	c__Oomycota_cls_Incertae_sedis	o__Oomycota_ord_Incertae_sedis	f__Oomycota_fam_Incertae_sedis	g__Oomycota_gen_Incertae_sedis	NA
ASV_3	O77_Pythium_splendens	98.515	202	3	0	32	233	1	202	9.57e-102	357	NA	NA	k__Stramenopila	p__Oomycota	c__Oomycetes	o__Leptomitales	f__Leptomitales_fam_Incertae_sedis	g__Apodachlya	NA
ASV_3	O90_Pythium_splendens	98.712	233	3	0	1	233	40	272	5.6e-119	414	NA	NA	k__Stramenopila	p__Oomycota	c__Oomycetes	o__Leptomitales	f__Leptomitales_fam_Incertae_sedis	g__Apodachlya	NA
ASV_32	O567_Phytophthora_heveae	87.791	172	16	5	79	248	41	209	2.36e-53	196	NA	NA	k__Stramenopila	p__Oomycota	c__Oomycota_cls_Incertae_sedis	o__Oomycota_ord_Incertae_sedis	f__Oomycota_fam_Incertae_sedis	g__Oomycota_gen_Incertae_sedis	NA
ASV_32	O494_Phytophthora_panamensis	84.388	237	27	10	13	248	1	228	1.08e-61	224	NA	NA	k__Stramenopila	p__Oomycota	c__Oomycota_cls_Incertae_sedis	o__Oomycota_ord_Incertae_sedis	f__Oomycota_fam_Incertae_sedis	g__Oomycota_gen_Incertae_sedis	NA
ASV_32	O521_Phytophthora_castaneae	83.613	238	29	9	13	248	1	230	6.52e-59	215	NA	NA	k__Stramenopila	p__Oomycota	c__Oomycota_cls_Incertae_sedis	o__Oomycota_ord_Incertae_sedis	f__Oomycota_fam_Incertae_sedis	g__Oomycota_gen_Incertae_sedis	NA
ASV_35	O536_Pythium_nodosum	89.712	243	13	8	12	253	1	232	1.78e-84	300	NA	NA	k__Stramenopila	p__Oomycota	c__Oomycetes	o__Saprolegniales	f__Saprolegniaceae	g__Achlya	NA
ASV_37	O200_Phy_vex_sp7	98.131	214	1	3	51	263	1	212	1.39e-105	370	NA	NA	k__Stramenopila	p__Oomycota	c__Oomycetes	o__Saprolegniales	f__Saprolegniaceae	g__Leptolegnia	s__eccentrica
ASV_37	O456_Phy_vex_sp1	95.652	253	7	3	14	263	1	252	1.37e-115	403	NA	NA	k__Stramenopila	p__Oomycota	c__Oomycetes	o__Saprolegniales	f__Saprolegniaceae	g__Leptolegnia	s__eccentrica
ASV_37	O196_Phy_vex_sp12	98.479	263	1	3	1	263	7	266	8.02e-133	460	NA	NA	k__Stramenopila	p__Oomycota	c__Oomycetes	o__Saprolegniales	f__Saprolegniaceae	g__Leptolegnia	s__eccentrica
ASV_37	O466_Phy_vex_sp11	99.6	250	1	0	14	263	1	250	1.04e-131	457	NA	NA	k__Stramenopila	p__Oomycota	c__Oomycetes	o__Saprolegniales	f__Saprolegniaceae	g__Leptolegnia	s__eccentrica
ASV_37	O303_Phy_vex_sp8	99.62	263	1	0	1	263	18	280	6.16e-139	481	NA	NA	k__Stramenopila	p__Oomycota	c__Oomycetes	o__Saprolegniales	f__Saprolegniaceae	g__Leptolegnia	s__eccentrica
ASV_37	O381_Phy_vex_sp10	98.795	249	1	2	17	263	1	249	2.91e-127	442	NA	NA	k__Stramenopila	p__Oomycota	c__Oomycetes	o__Saprolegniales	f__Saprolegniaceae	g__Leptolegnia	s__eccentrica
ASV_37	O142_Phy_vex_sp13	98.592	213	1	2	51	263	1	211	2.99e-107	375	NA	NA	k__Stramenopila	p__Oomycota	c__Oomycetes	o__Saprolegniales	f__Saprolegniaceae	g__Leptolegnia	s__eccentrica
ASV_37	O538_Phy_vex_sp2	97.6	250	5	1	14	263	1	249	8.14e-123	427	NA	NA	k__Stramenopila	p__Oomycota	c__Oomycetes	o__Saprolegniales	f__Saprolegniaceae	g__Leptolegnia	s__eccentrica
ASV_37	O97_Phy_vex_sp6	98.5	200	1	2	66	263	1	200	5.04e-100	351	NA	NA	k__Stramenopila	p__Oomycota	c__Oomycetes	o__Saprolegniales	f__Saprolegniaceae	g__Leptolegnia	s__eccentrica
ASV_37	O540_Phy_vex_sp4	98.4	250	2	2	14	263	1	248	3.76e-126	438	NA	NA	k__Stramenopila	p__Oomycota	c__Oomycetes	o__Saprolegniales	f__Saprolegniaceae	g__Leptolegnia	s__eccentrica
ASV_37	O118_Phy_vex_sp14	96.624	237	5	3	28	263	1	235	1.07e-111	390	NA	NA	k__Stramenopila	p__Oomycota	c__Oomycetes	o__Saprolegniales	f__Saprolegniaceae	g__Leptolegnia	s__eccentrica
ASV_37	O448_Phy_vex_sp3	97.863	234	2	3	31	263	1	232	4.93e-115	401	NA	NA	k__Stramenopila	p__Oomycota	c__Oomycetes	o__Saprolegniales	f__Saprolegniaceae	g__Leptolegnia	s__eccentrica
ASV_37	O201_Phy_vex_sp9	99.519	208	1	0	56	263	1	208	2.31e-108	379	NA	NA	k__Stramenopila	p__Oomycota	c__Oomycetes	o__Saprolegniales	f__Saprolegniaceae	g__Leptolegnia	s__eccentrica
ASV_37	O117_Phy_vex_sp5	99.6	250	1	0	14	263	1	250	1.04e-131	457	NA	NA	k__Stramenopila	p__Oomycota	c__Oomycetes	o__Saprolegniales	f__Saprolegniaceae	g__Leptolegnia	s__eccentrica
ASV_39	O504_Pythium_sp_nov1	84.112	214	14	13	1	210	22	219	3.31e-51	189	NA	NA	k__Stramenopila	p__Oomycota	c__Oomycota_cls_Incertae_sedis	o__Oomycota_ord_Incertae_sedis	f__Oomycota_fam_Incertae_sedis	g__Oomycota_gen_Incertae_sedis	NA
ASV_39	O548_Pythium_deliense	87.264	212	11	9	1	210	21	218	7.01e-63	228	NA	NA	k__Stramenopila	p__Oomycota	c__Oomycota_cls_Incertae_sedis	o__Oomycota_ord_Incertae_sedis	f__Oomycota_fam_Incertae_sedis	g__Oomycota_gen_Incertae_sedis	NA
ASV_39	O536_Pythium_nodosum	79.279	111	18	5	105	210	122	232	3.48e-16	73.1	NA	NA	k__Stramenopila	p__Oomycota	c__Oomycota_cls_Incertae_sedis	o__Oomycota_ord_Incertae_sedis	f__Oomycota_fam_Incertae_sedis	g__Oomycota_gen_Incertae_sedis	NA
ASV_4	O77_Pythium_splendens	100	202	0	0	32	233	1	202	9.51e-107	374	NA	NA	k__Stramenopila	p__Oomycota	c__Oomycetes	o__Pythiales	f__Pythiaceae	g__Globisporangium	s__ultimum
ASV_4	O90_Pythium_splendens	100	233	0	0	1	233	40	272	5.56e-124	431	NA	NA	k__Stramenopila	p__Oomycota	c__Oomycetes	o__Pythiales	f__Pythiaceae	g__Globisporangium	s__ultimum
ASV_41	O272_Pythium_takayamanum	80.531	113	16	6	106	216	167	275	5.95e-19	82.4	NA	NA	k__Stramenopila	p__Oomycota	c__Oomycetes	o__Leptomitales	f__Leptomitales_fam_Incertae_sedis	g__Apodachlya	NA
ASV_5	O466_Phy_vex_sp11	98.8	250	1	2	14	261	1	250	8.01e-128	444	NA	NA	k__Stramenopila	p__Oomycota	c__Oomycetes	o__Leptomitales	f__Leptomitales_fam_Incertae_sedis	g__Apodachlya	s__minima
ASV_5	O200_Phy_vex_sp7	99.057	212	1	1	51	261	1	212	2.29e-108	379	NA	NA	k__Stramenopila	p__Oomycota	c__Oomycetes	o__Leptomitales	f__Leptomitales_fam_Incertae_sedis	g__Apodachlya	s__minima
ASV_5	O303_Phy_vex_sp8	98.859	263	1	2	1	261	18	280	4.76e-135	468	NA	NA	k__Stramenopila	p__Oomycota	c__Oomycetes	o__Leptomitales	f__Leptomitales_fam_Incertae_sedis	g__Apodachlya	s__minima
ASV_5	O540_Phy_vex_sp4	100	248	0	0	14	261	1	248	2.86e-132	459	NA	NA	k__Stramenopila	p__Oomycota	c__Oomycetes	o__Leptomitales	f__Leptomitales_fam_Incertae_sedis	g__Apodachlya	s__minima
ASV_5	O381_Phy_vex_sp10	97.992	249	1	4	17	261	1	249	2.24e-123	429	NA	NA	k__Stramenopila	p__Oomycota	c__Oomycetes	o__Leptomitales	f__Leptomitales_fam_Incertae_sedis	g__Apodachlya	s__minima
ASV_5	O142_Phy_vex_sp13	99.526	211	1	0	51	261	1	211	4.93e-110	385	NA	NA	k__Stramenopila	p__Oomycota	c__Oomycetes	o__Leptomitales	f__Leptomitales_fam_Incertae_sedis	g__Apodachlya	s__minima
ASV_5	O196_Phy_vex_sp12	99.234	261	1	1	1	261	7	266	1.32e-135	470	NA	NA	k__Stramenopila	p__Oomycota	c__Oomycetes	o__Leptomitales	f__Leptomitales_fam_Incertae_sedis	g__Apodachlya	s__minima
ASV_5	O97_Phy_vex_sp6	97.5	200	1	4	66	261	1	200	3.89e-96	339	NA	NA	k__Stramenopila	p__Oomycota	c__Oomycetes	o__Leptomitales	f__Leptomitales_fam_Incertae_sedis	g__Apodachlya	s__minima
ASV_5	O538_Phy_vex_sp2	97.992	249	4	1	14	261	1	249	6.24e-124	431	NA	NA	k__Stramenopila	p__Oomycota	c__Oomycetes	o__Leptomitales	f__Leptomitales_fam_Incertae_sedis	g__Apodachlya	s__minima
ASV_5	O201_Phy_vex_sp9	98.558	208	1	2	56	261	1	208	1.78e-104	366	NA	NA	k__Stramenopila	p__Oomycota	c__Oomycetes	o__Leptomitales	f__Leptomitales_fam_Incertae_sedis	g__Apodachlya	s__minima
ASV_5	O118_Phy_vex_sp14	97.872	235	4	1	28	261	1	235	3.78e-116	405	NA	NA	k__Stramenopila	p__Oomycota	c__Oomycetes	o__Leptomitales	f__Leptomitales_fam_Incertae_sedis	g__Apodachlya	s__minima
ASV_5	O456_Phy_vex_sp1	96.032	252	6	3	14	261	1	252	1.05e-116	407	NA	NA	k__Stramenopila	p__Oomycota	c__Oomycetes	o__Leptomitales	f__Leptomitales_fam_Incertae_sedis	g__Apodachlya	s__minima
ASV_5	O448_Phy_vex_sp3	98.707	232	2	1	31	261	1	232	8.13e-118	411	NA	NA	k__Stramenopila	p__Oomycota	c__Oomycetes	o__Leptomitales	f__Leptomitales_fam_Incertae_sedis	g__Apodachlya	s__minima
ASV_5	O117_Phy_vex_sp5	98.8	250	1	2	14	261	1	250	8.01e-128	444	NA	NA	k__Stramenopila	p__Oomycota	c__Oomycetes	o__Leptomitales	f__Leptomitales_fam_Incertae_sedis	g__Apodachlya	s__minima
ASV_50	O77_Pythium_splendens	99.505	202	1	0	32	233	1	202	4.42e-105	368	NA	NA	k__Stramenopila	p__Oomycota	c__Oomycetes	o__Pythiales	f__Pythiaceae	g__Lagenidium	NA
ASV_50	O90_Pythium_splendens	99.571	233	1	0	1	233	40	272	2.59e-122	425	NA	NA	k__Stramenopila	p__Oomycota	c__Oomycetes	o__Pythiales	f__Pythiaceae	g__Lagenidium	NA
ASV_51	O567_Phytophthora_heveae	91.667	144	9	3	58	200	68	209	1.88e-53	196	NA	NA	k__Stramenopila	p__Oomycota	c__Oomycetes	o__Pythiales	f__Pythiaceae	g__Pythium	NA
ASV_51	O521_Phytophthora_castaneae	91.667	144	9	3	58	200	89	230	1.88e-53	196	NA	NA	k__Stramenopila	p__Oomycota	c__Oomycetes	o__Pythiales	f__Pythiaceae	g__Pythium	NA
ASV_51	O272_Pythium_takayamanum	86.916	107	9	5	98	200	170	275	5.4e-29	115	NA	NA	k__Stramenopila	p__Oomycota	c__Oomycetes	o__Pythiales	f__Pythiaceae	g__Pythium	NA
ASV_51	O494_Phytophthora_panamensis	90.345	145	10	1	56	200	88	228	1.13e-50	187	NA	NA	k__Stramenopila	p__Oomycota	c__Oomycetes	o__Pythiales	f__Pythiaceae	g__Pythium	NA
ASV_56	O456_Phy_vex_sp1	98.413	252	2	1	14	263	1	252	2.91e-127	442	NA	NA	k__Stramenopila	p__Oomycota	c__Oomycetes	o__Pythiales	f__Pythiaceae	g__Phytopythium	s__vexans
ASV_56	O200_Phy_vex_sp7	93.953	215	8	4	51	263	1	212	1.42e-90	320	NA	NA	k__Stramenopila	p__Oomycota	c__Oomycetes	o__Pythiales	f__Pythiaceae	g__Phytopythium	s__vexans
ASV_56	O466_Phy_vex_sp11	94.466	253	8	4	14	263	1	250	4.97e-110	385	NA	NA	k__Stramenopila	p__Oomycota	c__Oomycetes	o__Pythiales	f__Pythiaceae	g__Phytopythium	s__vexans
ASV_56	O448_Phy_vex_sp3	93.644	236	8	5	31	263	1	232	2.34e-98	346	NA	NA	k__Stramenopila	p__Oomycota	c__Oomycetes	o__Pythiales	f__Pythiaceae	g__Phytopythium	s__vexans
ASV_56	O540_Phy_vex_sp4	94.444	252	8	4	14	263	1	248	1.79e-109	383	NA	NA	k__Stramenopila	p__Oomycota	c__Oomycetes	o__Pythiales	f__Pythiaceae	g__Phytopythium	s__vexans
ASV_56	O201_Phy_vex_sp9	93.365	211	8	4	56	263	1	208	1.11e-86	307	NA	NA	k__Stramenopila	p__Oomycota	c__Oomycetes	o__Pythiales	f__Pythiaceae	g__Phytopythium	s__vexans
ASV_56	O142_Phy_vex_sp13	93.953	215	7	4	51	263	1	211	1.42e-90	320	NA	NA	k__Stramenopila	p__Oomycota	c__Oomycetes	o__Pythiales	f__Pythiaceae	g__Phytopythium	s__vexans
ASV_56	O303_Phy_vex_sp8	94.737	266	8	4	1	263	18	280	2.95e-117	409	NA	NA	k__Stramenopila	p__Oomycota	c__Oomycetes	o__Pythiales	f__Pythiaceae	g__Phytopythium	s__vexans
ASV_56	O381_Phy_vex_sp10	94.024	251	9	5	17	263	1	249	2.99e-107	375	NA	NA	k__Stramenopila	p__Oomycota	c__Oomycetes	o__Pythiales	f__Pythiaceae	g__Phytopythium	s__vexans
ASV_56	O196_Phy_vex_sp12	94.717	265	7	5	1	263	7	266	3.81e-116	405	NA	NA	k__Stramenopila	p__Oomycota	c__Oomycetes	o__Pythiales	f__Pythiaceae	g__Phytopythium	s__vexans
ASV_56	O118_Phy_vex_sp14	94.561	239	6	4	28	263	1	235	2.33e-103	363	NA	NA	k__Stramenopila	p__Oomycota	c__Oomycetes	o__Pythiales	f__Pythiaceae	g__Phytopythium	s__vexans
ASV_56	O117_Phy_vex_sp5	94.466	253	8	4	14	263	1	250	4.97e-110	385	NA	NA	k__Stramenopila	p__Oomycota	c__Oomycetes	o__Pythiales	f__Pythiaceae	g__Phytopythium	s__vexans
ASV_56	O538_Phy_vex_sp2	95.652	253	4	4	14	263	1	249	1.77e-114	399	NA	NA	k__Stramenopila	p__Oomycota	c__Oomycetes	o__Pythiales	f__Pythiaceae	g__Phytopythium	s__vexans
ASV_56	O97_Phy_vex_sp6	92.574	202	9	5	66	263	1	200	5.18e-80	285	NA	NA	k__Stramenopila	p__Oomycota	c__Oomycetes	o__Pythiales	f__Pythiaceae	g__Phytopythium	s__vexans
ASV_59	O303_Phy_vex_sp8	98.479	263	3	1	1	262	18	280	2.22e-133	462	NA	NA	NA	NA	NA	NA	NA	NA	NA
ASV_59	O117_Phy_vex_sp5	98.4	250	3	1	14	262	1	250	3.74e-126	438	NA	NA	NA	NA	NA	NA	NA	NA	NA
ASV_59	O118_Phy_vex_sp14	98.729	236	1	2	28	262	1	235	4.88e-120	418	NA	NA	NA	NA	NA	NA	NA	NA	NA
ASV_59	O201_Phy_vex_sp9	98.077	208	3	1	56	262	1	208	8.34e-103	361	NA	NA	NA	NA	NA	NA	NA	NA	NA
ASV_59	O448_Phy_vex_sp3	97.854	233	3	2	31	262	1	232	4.91e-115	401	NA	NA	NA	NA	NA	NA	NA	NA	NA
ASV_59	O142_Phy_vex_sp13	98.585	212	2	1	51	262	1	211	1.07e-106	374	NA	NA	NA	NA	NA	NA	NA	NA	NA
ASV_59	O196_Phy_vex_sp12	98.473	262	2	2	1	262	7	266	7.99e-133	460	NA	NA	NA	NA	NA	NA	NA	NA	NA
ASV_59	O538_Phy_vex_sp2	99.598	249	1	0	14	262	1	249	3.72e-131	455	NA	NA	NA	NA	NA	NA	NA	NA	NA
ASV_59	O97_Phy_vex_sp6	97	200	3	3	66	262	1	200	1.82e-94	333	NA	NA	NA	NA	NA	NA	NA	NA	NA
ASV_59	O200_Phy_vex_sp7	98.122	213	2	2	51	262	1	212	1.39e-105	370	NA	NA	NA	NA	NA	NA	NA	NA	NA
ASV_59	O381_Phy_vex_sp10	97.59	249	3	3	17	262	1	249	1.05e-121	424	NA	NA	NA	NA	NA	NA	NA	NA	NA
ASV_59	O456_Phy_vex_sp1	96.838	253	3	3	14	262	1	252	4.88e-120	418	NA	NA	NA	NA	NA	NA	NA	NA	NA
ASV_59	O466_Phy_vex_sp11	98.4	250	3	1	14	262	1	250	3.74e-126	438	NA	NA	NA	NA	NA	NA	NA	NA	NA
ASV_59	O540_Phy_vex_sp4	98.394	249	3	1	14	262	1	248	1.35e-125	436	NA	NA	NA	NA	NA	NA	NA	NA	NA
ASV_61	O494_Phytophthora_panamensis	84.583	240	24	10	16	254	1	228	3.07e-62	226	NA	NA	k__Stramenopila	p__Oomycota	c__Oomycetes	o__Pythiales	f__Pythiaceae	g__Lagenidium	s__deciduum
ASV_61	O567_Phytophthora_heveae	88.439	173	16	4	82	254	41	209	4e-56	206	NA	NA	k__Stramenopila	p__Oomycota	c__Oomycetes	o__Pythiales	f__Pythiaceae	g__Lagenidium	s__deciduum
ASV_61	O521_Phytophthora_castaneae	84.1	239	29	8	16	254	1	230	3.97e-61	222	NA	NA	k__Stramenopila	p__Oomycota	c__Oomycetes	o__Pythiales	f__Pythiaceae	g__Lagenidium	s__deciduum
ASV_63	O494_Phytophthora_panamensis	85	240	22	12	14	251	1	228	6.52e-64	231	NA	NA	k__Stramenopila	p__Oomycota	c__Oomycetes	o__Pythiales	f__Pythiaceae	g__Pythium	NA
ASV_63	O567_Phytophthora_heveae	88.372	172	17	3	80	251	41	209	1.42e-55	204	NA	NA	k__Stramenopila	p__Oomycota	c__Oomycetes	o__Pythiales	f__Pythiaceae	g__Pythium	NA
ASV_63	O521_Phytophthora_castaneae	84.034	238	30	7	14	251	1	230	3.92e-61	222	NA	NA	k__Stramenopila	p__Oomycota	c__Oomycetes	o__Pythiales	f__Pythiaceae	g__Pythium	NA
ASV_66	O196_Phy_vex_sp12	97.719	263	3	3	1	263	7	266	1.74e-129	449	NA	NA	k__Stramenopila	p__Oomycota	c__Oomycetes	NA	NA	NA	NA
ASV_66	O381_Phy_vex_sp10	96.8	250	4	4	17	263	1	249	6.33e-119	414	NA	NA	k__Stramenopila	p__Oomycota	c__Oomycetes	NA	NA	NA	NA
ASV_66	O200_Phy_vex_sp7	97.196	214	3	3	51	263	1	212	3.01e-102	359	NA	NA	k__Stramenopila	p__Oomycota	c__Oomycetes	NA	NA	NA	NA
ASV_66	O540_Phy_vex_sp4	97.6	250	4	2	14	263	1	248	8.14e-123	427	NA	NA	k__Stramenopila	p__Oomycota	c__Oomycetes	NA	NA	NA	NA
ASV_66	O201_Phy_vex_sp9	97.129	209	4	2	56	263	1	208	5.04e-100	351	NA	NA	k__Stramenopila	p__Oomycota	c__Oomycetes	NA	NA	NA	NA
ASV_66	O117_Phy_vex_sp5	97.61	251	4	2	14	263	1	250	2.26e-123	429	NA	NA	k__Stramenopila	p__Oomycota	c__Oomycetes	NA	NA	NA	NA
ASV_66	O142_Phy_vex_sp13	97.653	213	3	2	51	263	1	211	6.47e-104	364	NA	NA	k__Stramenopila	p__Oomycota	c__Oomycetes	NA	NA	NA	NA
ASV_66	O448_Phy_vex_sp3	97.009	234	4	3	31	263	1	232	1.07e-111	390	NA	NA	k__Stramenopila	p__Oomycota	c__Oomycetes	NA	NA	NA	NA
ASV_66	O118_Phy_vex_sp14	97.89	237	2	2	28	263	1	235	1.06e-116	407	NA	NA	k__Stramenopila	p__Oomycota	c__Oomycetes	NA	NA	NA	NA
ASV_66	O456_Phy_vex_sp1	98.413	252	2	1	14	263	1	252	2.91e-127	442	NA	NA	k__Stramenopila	p__Oomycota	c__Oomycetes	NA	NA	NA	NA
ASV_66	O303_Phy_vex_sp8	97.727	264	4	2	1	263	18	280	1.34e-130	453	NA	NA	k__Stramenopila	p__Oomycota	c__Oomycetes	NA	NA	NA	NA
ASV_66	O97_Phy_vex_sp6	96.02	201	4	4	66	263	1	200	1.1e-91	324	NA	NA	k__Stramenopila	p__Oomycota	c__Oomycetes	NA	NA	NA	NA
ASV_66	O466_Phy_vex_sp11	97.61	251	4	2	14	263	1	250	2.26e-123	429	NA	NA	k__Stramenopila	p__Oomycota	c__Oomycetes	NA	NA	NA	NA
ASV_66	O538_Phy_vex_sp2	98.008	251	2	2	14	263	1	249	1.75e-124	433	NA	NA	k__Stramenopila	p__Oomycota	c__Oomycetes	NA	NA	NA	NA
ASV_67	O567_Phytophthora_heveae	82.828	99	15	2	100	197	112	209	1.16e-20	87.9	NA	NA	k__Stramenopila	p__Oomycota	c__Oomycota_cls_Incertae_sedis	o__Oomycota_ord_Incertae_sedis	f__Oomycota_fam_Incertae_sedis	g__Oomycota_gen_Incertae_sedis	NA
ASV_67	O536_Pythium_nodosum	81.818	110	16	4	92	197	123	232	3.22e-21	89.8	NA	NA	k__Stramenopila	p__Oomycota	c__Oomycota_cls_Incertae_sedis	o__Oomycota_ord_Incertae_sedis	f__Oomycota_fam_Incertae_sedis	g__Oomycota_gen_Incertae_sedis	NA
ASV_67	O548_Pythium_deliense	89.796	196	14	5	6	197	25	218	1.81e-68	246	NA	NA	k__Stramenopila	p__Oomycota	c__Oomycota_cls_Incertae_sedis	o__Oomycota_ord_Incertae_sedis	f__Oomycota_fam_Incertae_sedis	g__Oomycota_gen_Incertae_sedis	NA
ASV_67	O521_Phytophthora_castaneae	82.828	99	15	2	100	197	133	230	1.16e-20	87.9	NA	NA	k__Stramenopila	p__Oomycota	c__Oomycota_cls_Incertae_sedis	o__Oomycota_ord_Incertae_sedis	f__Oomycota_fam_Incertae_sedis	g__Oomycota_gen_Incertae_sedis	NA
ASV_67	O504_Pythium_sp_nov1	89.744	195	16	4	6	197	26	219	1.81e-68	246	NA	NA	k__Stramenopila	p__Oomycota	c__Oomycota_cls_Incertae_sedis	o__Oomycota_ord_Incertae_sedis	f__Oomycota_fam_Incertae_sedis	g__Oomycota_gen_Incertae_sedis	NA
ASV_67	O272_Pythium_takayamanum	84.158	101	13	3	100	197	175	275	6.93e-23	95.3	NA	NA	k__Stramenopila	p__Oomycota	c__Oomycota_cls_Incertae_sedis	o__Oomycota_ord_Incertae_sedis	f__Oomycota_fam_Incertae_sedis	g__Oomycota_gen_Incertae_sedis	NA
ASV_69	O272_Pythium_takayamanum	98.208	279	1	1	12	290	1	275	5.28e-140	484	NA	NA	k__Stramenopila	p__Oomycota	c__Oomycetes	o__Pythiales	f__Pythiaceae	NA	NA
ASV_73	O272_Pythium_takayamanum	84.158	101	13	3	99	196	175	275	6.89e-23	95.3	NA	NA	k__Stramenopila	p__Oomycota	c__Oomycetes	o__Pythiales	f__Pythiaceae	g__Lagenidium	NA
ASV_73	O548_Pythium_deliense	90.5	200	13	5	1	196	21	218	2.31e-72	259	NA	NA	k__Stramenopila	p__Oomycota	c__Oomycetes	o__Pythiales	f__Pythiaceae	g__Lagenidium	NA
ASV_73	O521_Phytophthora_castaneae	82.828	99	15	2	99	196	133	230	1.15e-20	87.9	NA	NA	k__Stramenopila	p__Oomycota	c__Oomycetes	o__Pythiales	f__Pythiaceae	g__Lagenidium	NA
ASV_73	O536_Pythium_nodosum	81.818	110	16	4	91	196	123	232	3.2e-21	89.8	NA	NA	k__Stramenopila	p__Oomycota	c__Oomycetes	o__Pythiales	f__Pythiaceae	g__Lagenidium	NA
ASV_73	O504_Pythium_sp_nov1	90.404	198	17	2	1	196	22	219	2.31e-72	259	NA	NA	k__Stramenopila	p__Oomycota	c__Oomycetes	o__Pythiales	f__Pythiaceae	g__Lagenidium	NA
ASV_73	O567_Phytophthora_heveae	82.828	99	15	2	99	196	112	209	1.15e-20	87.9	NA	NA	k__Stramenopila	p__Oomycota	c__Oomycetes	o__Pythiales	f__Pythiaceae	g__Lagenidium	NA
ASV_76	O536_Pythium_nodosum	100	232	0	0	12	243	1	232	2.09e-123	429	NA	NA	k__Stramenopila	p__Oomycota	c__Oomycetes	NA	NA	NA	NA
ASV_83	O90_Pythium_splendens	83	100	15	2	96	194	174	272	3.17e-21	89.8	NA	NA	k__Stramenopila	p__Oomycota	c__Oomycetes	o__Peronosporales	f__Peronosporales_fam_Incertae_sedis	g__Peronosporales_gen_Incertae_sedis	NA
ASV_83	O548_Pythium_deliense	90.452	199	13	5	1	194	21	218	8.21e-72	257	NA	NA	k__Stramenopila	p__Oomycota	c__Oomycetes	o__Peronosporales	f__Peronosporales_fam_Incertae_sedis	g__Peronosporales_gen_Incertae_sedis	NA
ASV_83	O77_Pythium_splendens	83	100	15	2	96	194	104	202	3.17e-21	89.8	NA	NA	k__Stramenopila	p__Oomycota	c__Oomycetes	o__Peronosporales	f__Peronosporales_fam_Incertae_sedis	g__Peronosporales_gen_Incertae_sedis	NA
ASV_83	O504_Pythium_sp_nov1	90.909	198	14	3	1	194	22	219	1.76e-73	263	NA	NA	k__Stramenopila	p__Oomycota	c__Oomycetes	o__Peronosporales	f__Peronosporales_fam_Incertae_sedis	g__Peronosporales_gen_Incertae_sedis	NA
ASV_87	O142_Phy_vex_sp13	99.052	211	2	0	51	261	1	211	2.29e-108	379	NA	NA	NA	NA	NA	NA	NA	NA	NA
ASV_87	O196_Phy_vex_sp12	98.851	261	2	1	1	261	7	266	6.15e-134	464	NA	NA	NA	NA	NA	NA	NA	NA	NA
ASV_87	O201_Phy_vex_sp9	98.544	206	1	2	58	261	3	208	2.31e-103	363	NA	NA	NA	NA	NA	NA	NA	NA	NA
ASV_87	O97_Phy_vex_sp6	97.5	200	1	4	66	261	1	200	3.89e-96	339	NA	NA	NA	NA	NA	NA	NA	NA	NA
ASV_87	O117_Phy_vex_sp5	98.4	250	2	2	14	261	1	250	3.73e-126	438	NA	NA	NA	NA	NA	NA	NA	NA	NA
ASV_87	O118_Phy_vex_sp14	97.021	235	6	1	28	261	1	235	8.19e-113	394	NA	NA	NA	NA	NA	NA	NA	NA	NA
ASV_87	O540_Phy_vex_sp4	98.79	248	3	0	14	261	1	248	2.88e-127	442	NA	NA	NA	NA	NA	NA	NA	NA	NA
ASV_87	O200_Phy_vex_sp7	98.585	212	2	1	51	261	1	212	1.07e-106	374	NA	NA	NA	NA	NA	NA	NA	NA	NA
ASV_87	O303_Phy_vex_sp8	98.479	263	2	2	1	261	18	280	2.21e-133	462	NA	NA	NA	NA	NA	NA	NA	NA	NA
ASV_87	O466_Phy_vex_sp11	98.4	250	2	2	14	261	1	250	3.73e-126	438	NA	NA	NA	NA	NA	NA	NA	NA	NA
ASV_87	O381_Phy_vex_sp10	97.59	249	2	4	17	261	1	249	1.04e-121	424	NA	NA	NA	NA	NA	NA	NA	NA	NA
ASV_87	O448_Phy_vex_sp3	98.276	232	3	1	31	261	1	232	3.78e-116	405	NA	NA	NA	NA	NA	NA	NA	NA	NA
ASV_87	O456_Phy_vex_sp1	95.635	252	7	3	14	261	1	252	4.89e-115	401	NA	NA	NA	NA	NA	NA	NA	NA	NA
ASV_87	O538_Phy_vex_sp2	97.59	249	5	1	14	261	1	249	2.9e-122	425	NA	NA	NA	NA	NA	NA	NA	NA	NA
ASV_96	O272_Pythium_takayamanum	97.491	279	3	1	12	290	1	275	1.14e-136	473	NA	NA	k__Stramenopila	p__Oomycota	c__Oomycetes	o__Pythiales	f__Pythiaceae	g__Lagenidium	NA
ASV_98	O548_Pythium_deliense	79.812	213	21	17	5	214	25	218	4.46e-35	135	NA	NA	NA	NA	NA	NA	NA	NA	NA
ASV_98	O504_Pythium_sp_nov1	78.404	213	24	17	5	214	26	219	4.49e-30	119	NA	NA	NA	NA	NA	NA	NA	NA	NA
